# A negative feedback loop between Insulin-like Growth Factor signaling and the lncRNA SNHG7 tightly regulates transcript levels and proliferation

**DOI:** 10.1101/709352

**Authors:** David N. Boone, Andrew Warburton, Sreeroopa Som, Adrian V. Lee

**Affiliations:** Women’s Cancer Research Center; Department of Biomedical Informatics, University of Pittsburgh; University of Pittsburgh Cancer Institute Academy/Computer Science, Biology, and Biomedical Informatics Academy; Icahn School of Medicine at Mount Sinai; Stanford University; Department of Pharmacology and Chemical Biology, University of Pittsburgh; University of Pittsburgh Cancer Institute

**Keywords:** Long non-coding RNAs, Insulin-like Growth Factor, Breast Cancer, Proliferation, SNHG7

## Abstract

Evidence suggests Insulin-like growth factor 1 (IGF1) signaling is involved in the initiation and progression of a subset of breast cancers by inducing cell proliferation and survival(1, 2). Although the signaling cascade following IGF1 receptor activation is well-studied(3, 4), the key elements of the transcriptional response governing IGF1’s actions are not well understood. Recent studies reveal that the majority of the genome is transcribed and that there are more long non-coding RNAs (lncRNAs) than protein coding genes(5), several of which are dysegulated in human cancer(6, 7). However, studies on the regulation and mechanism of action of these lncRNAs are in their infancy. Here we show that IGF1 alters the expression levels of a subset of lncRNAs. SNHG7, a member of the small nucleolar host gene family, is a highly-expressed lncRNA that is consistently and significantly down-regulated by IGF1 signaling by a post-transcriptional mechanism through the MAPK pathway. SNHG7 regulates proliferation of breast cancer cell lines in a dose-dependent manner, and silencing SNHG7 expression causes cell cycle arrest in G0/G1. Intriguingly, SNHG7 alters the expression of many IGF1 signaling intermediates and IGF1-regulated genes suggesting a feedback mechanism to tightly regulate the IGF1 response. Finally, we show with TCGA data that SNHG7 is overexpressed in tumors of a subset of breast cancer patients and that these patients have lower disease-free survival than patients without elevated SNHG7 expression. We propose that SNHG7 is a lncRNA oncogene that is controlled by growth factor signaling in a feedback mechanism to prevent hyperproliferation, and that this regulation can be lost in the development or progression of breast cancer.

**SIGNIFICANCE STATEMENT:** IGF1 signaling drives proliferation and survival and is important for the initiation and development of a subset of breast cancers. IGF1 is known to control the expression of thousands of protein coding genes, but it is unknown if it alters the expression of other gene types, such as long noncoding RNAs. Here we demonstrate that IGF regulates lncRNAs including the mostly unstudied SNHG7. We further show that SNHG7 is necessary for proliferation and modulates IGF1 signaling through a novel feedback mechanism that is required for fine-tuning of the transcriptional response to growth factor signaling and proliferation of breast cancer cells. SNHG7 is highly expressed in a subset of breast cancer patients with poor prognosis giving further credence that it is a novel oncogene.
