## Supplemental Table 2. IGF1 regulated lncRNA table 3 or 8 hrs for "A negative feedback loop between Insulin-like Growth Factor signaling and the lncRNA SNHG7 tightly regulates transcript levels and proliferation"

### Sheet: Sheet1
lncRNA	gene_defined_by_cufflinks	locus	3hr test	Ctl_3hr	IGF_3hr	log2(fold_change)_3hr	q_value_3hr	significant_3hr	8hr test	Ctl_8hr	IGF_8hr	log2(fold_change)_8hr	q_value_8hr	significant_8hr	sig at 3 or 8	sig at 3 AND 8	fpkm_above_1_3hr	fpkm_above_1_8hr	fpkm_above_1_3or8hrs
AC084082.3	AC084082.3	chr8:66112666-66115207	OK	5.57144	17.3249	1.63672	0.000727011	yes	OK	7.87866	13.8819	0.817178	0.000727011	yes	TRUE	TRUE	TRUE	TRUE	TRUE
AC144831.1	AC144831.1	chr17:83104254-83106910	OK	1.77969	1.15193	-0.627573	0.000727011	yes	OK	1.39812	0.735423	-0.926842	0.000727011	yes	TRUE	TRUE	TRUE	TRUE	TRUE
BCYRN1	BCYRN1	chr2:47192404-47345074	OK	5.93861	11.6016	0.966128	0.000727011	yes	OK	1.75848	4.10462	1.22292	0.000727011	yes	TRUE	TRUE	TRUE	TRUE	TRUE
FLJ44511	FLJ44511	chr7:520390-525232	OK	2.3507	1.3917	-0.756245	0.000727011	yes	OK	2.95899	1.75013	-0.757645	0.000727011	yes	TRUE	TRUE	TRUE	TRUE	TRUE
LINC00324 RP11-849F2.8	LINC00324,RP11-849F2.8	chr17:8220621-8225557	OK	1.31491	3.08622	1.23088	0.000727011	yes	OK	1.64172	3.37413	1.0393	0.000727011	yes	TRUE	TRUE	TRUE	TRUE	TRUE
MIR22HG	MIR22,MIR22HG	chr17:1711492-1738599	OK	2.85406	9.12004	1.67602	0.000727011	yes	OK	2.69213	6.09841	1.17969	0.000727011	yes	TRUE	TRUE	TRUE	TRUE	TRUE
RP11-247A12.2 RP11-247A12.8	RP11-247A12.2,RP11-247A12.8	chr9:129175551-129210548	OK	15.2102	35.521	1.22363	0.000727011	yes	OK	124.322	192.511	0.630866	0.000727011	yes	TRUE	TRUE	TRUE	TRUE	TRUE
RP11-274B21.10	RP11-274B21.1	chr7:128531327-128638950	OK	11.339	7.70693	-0.557061	0.000727011	yes	OK	11.0338	7.77372	-0.505257	0.000727011	yes	TRUE	TRUE	TRUE	TRUE	TRUE
RP11-27N21.3	RP11-27N21.3	chr8:79768141-79871759	OK	1.94978	9.51125	2.28632	0.000727011	yes	OK	2.42221	10.439	2.10759	0.000727011	yes	TRUE	TRUE	TRUE	TRUE	TRUE
RP11-304F15.4	RP11-304F15.4	chr17:49887597-49906061	OK	0.807257	0.387994	-1.057	0.000727011	yes	OK	1.00818	0.475541	-1.08411	0.000727011	yes	TRUE	TRUE	FALSE	TRUE	TRUE
RP11-35O15.1	RP11-35O15.1	chr15:98645881-98648464	OK	6.50593	4.24595	-0.615669	0.000727011	yes	OK	8.15314	4.30505	-0.921327	0.000727011	yes	TRUE	TRUE	TRUE	TRUE	TRUE
RP11-395B7.7	RP11-395B7.7	chr7:101094046-101097967	OK	3.56652	2.36728	-0.591289	0.000727011	yes	OK	4.02562	2.49622	-0.689464	0.000727011	yes	TRUE	TRUE	TRUE	TRUE	TRUE
RP11-46C24.7	RP11-46C24.7	chr16:89214526-89217653	OK	2.91555	1.64889	-0.82227	0.000727011	yes	OK	3.20247	1.94154	-0.721987	0.000727011	yes	TRUE	TRUE	TRUE	TRUE	TRUE
RP11-473M20.16	RP11-473M20.16	chr16:3153941-3158758	OK	6.3182	14.613	1.20967	0.000727011	yes	OK	7.71109	16.6801	1.11312	0.000727011	yes	TRUE	TRUE	TRUE	TRUE	TRUE
RP11-805J14.5	RP11-805J14.5	chr11:70203162-70210052	OK	30.0922	45.7798	0.605323	0.000727011	yes	OK	30.6959	46.0101	0.583905	0.000727011	yes	TRUE	TRUE	TRUE	TRUE	TRUE
RP11-823E8.3	RP11-823E8.3	chr12:89346955-89377115	OK	0.761762	1.77471	1.22017	0.000727011	yes	OK	1.01949	2.12872	1.06213	0.000727011	yes	TRUE	TRUE	TRUE	TRUE	TRUE
RP11-849H4.4	RP11-849H4.4	chr11:71998540-72112780	OK	45.1748	25.4143	-0.829878	0.000727011	yes	OK	47.0795	25.1932	-0.902069	0.000727011	yes	TRUE	TRUE	TRUE	TRUE	TRUE
RP11-89F3.2	RP11-89F3.2	chr1:145286609-145288650	OK	7.78169	24.2138	1.63767	0.000727011	yes	OK	10.2279	30.6728	1.58445	0.000727011	yes	TRUE	TRUE	TRUE	TRUE	TRUE
RP11-93K22.6	RP11-93K22.6	chr3:129954104-129971565	OK	1.44255	0.882159	-0.709515	0.000727011	yes	OK	1.49951	0.771648	-0.958475	0.000727011	yes	TRUE	TRUE	TRUE	TRUE	TRUE
RP11-96L14.7	RP11-96L14.7	chr1:26169845-26172060	OK	8.9779	17.0808	0.927924	0.000727011	yes	OK	5.19698	11.5427	1.15124	0.000727011	yes	TRUE	TRUE	TRUE	TRUE	TRUE
RP4-568C11.4	RP4-568C11.4	chr20:24930318-24933427	OK	22.3119	13.9361	-0.678985	0.000727011	yes	OK	24.6853	8.30005	-1.57246	0.000727011	yes	TRUE	TRUE	TRUE	TRUE	TRUE
RP5-1186N24.3	RP5-1186N24.3	chr6:28571629-28616212	OK	2.71216	8.88962	1.71268	0.000727011	yes	OK	3.03508	8.69763	1.51889	0.000727011	yes	TRUE	TRUE	TRUE	TRUE	TRUE
SNHG1	SNHG1,SNORD22,SNORD25,SNORD26,SNORD27,SNORD28,SNORD30	chr11:62851987-62855914	OK	38.4802	62.753	0.705569	0.000727011	yes	OK	36.6195	62.0486	0.760788	0.000727011	yes	TRUE	TRUE	TRUE	TRUE	TRUE
SNHG15	SNHG15,SNORA9	chr7:44982570-44987964	OK	9.78207	26.8957	1.45916	0.000727011	yes	OK	8.24835	25.5659	1.63204	0.000727011	yes	TRUE	TRUE	TRUE	TRUE	TRUE
RP11-495P10.1	RP11-495P10.1	chr1:148245813-148530554	OK	5.3149	14.6338	1.46119	0.00135365	yes	OK	7.12517	22.1051	1.63338	0.000727011	yes	TRUE	TRUE	TRUE	TRUE	TRUE
RP11-663N22.1	RP11-663N22.1	chr17:27237858-27241692	OK	8.15678	5.34914	-0.608691	0.00135365	yes	OK	7.60733	3.11562	-1.28787	0.000727011	yes	TRUE	TRUE	TRUE	TRUE	TRUE
RP4-758J18.13	RP4-758J18.13	chr1:1409095-1410618	OK	3.17656	4.5274	0.511221	0.00135365	yes	OK	2.02177	3.40085	0.750279	0.000727011	yes	TRUE	TRUE	TRUE	TRUE	TRUE
RP11-442H21.2	RP11-442H21.2	chr10:72273919-72276036	OK	47.9046	76.4591	0.674526	0.00192961	yes	OK	55.0841	87.5571	0.668588	0.000727011	yes	TRUE	TRUE	TRUE	TRUE	TRUE
INAFM2	INAFM2	chr15:40325215-40326715	OK	0.762243	3.54115	2.2159	0.00247301	yes	OK	0.811719	3.73005	2.20014	0.000727011	yes	TRUE	TRUE	TRUE	TRUE	TRUE
CALML3-AS1	CALML3-AS1	chr10:5510334-5549106	OK	1.39201	0.644293	-1.11138	0.0039931	yes	OK	1.41928	0.466234	-1.60604	0.000727011	yes	TRUE	TRUE	TRUE	TRUE	TRUE
LINC01138	LINC01138	chr1:148245813-148530554	OK	3.14112	6.6334	1.07847	0.00627177	yes	OK	4.23793	8.23038	0.957598	0.000727011	yes	TRUE	TRUE	TRUE	TRUE	TRUE
RP11-147L13.15	RP11-147L13.15	chr17:68205488-68207493	OK	3.29338	2.42721	-0.44027	0.00712569	yes	OK	3.28753	2.17346	-0.597014	0.000727011	yes	TRUE	TRUE	TRUE	TRUE	TRUE
SNHG7	SNHG7,SNORA17,SNORA43	chr9:136712569-136728184	OK	73.5224	53.673	-0.453988	0.00920037	yes	OK	82.334	46.2268	-0.832758	0.000727011	yes	TRUE	TRUE	TRUE	TRUE	TRUE
RP11-524H19.2	RP11-524H19.2	chr6:54840117-54840855	OK	7.90646	5.32737	-0.56961	0.0103929	yes	OK	7.69094	3.96426	-0.956109	0.000727011	yes	TRUE	TRUE	TRUE	TRUE	TRUE
RP11-498C9.15	RP11-498C9.15	chr17:81877562-81887097	OK	3.23855	4.49175	0.47193	0.0162609	yes	OK	2.49768	3.83717	0.619456	0.000727011	yes	TRUE	TRUE	TRUE	TRUE	TRUE
HOTAIRM1	HOTAIRM1,HOTAIRM1_1,HOTAIRM1_2	chr7:27092992-27102811	OK	35.6202	16.0492	-1.15019	0.0179726	yes	OK	2.08677	10.6105	2.34615	0.000727011	yes	TRUE	TRUE	TRUE	TRUE	TRUE
LINC01003	LINC01003	chr7:152463785-152465746	OK	7.98581	6.1523	-0.376313	0.0203083	yes	OK	10.2287	7.42696	-0.461781	0.000727011	yes	TRUE	TRUE	TRUE	TRUE	TRUE
AC005618.6	AC005618.6	chr5:141320916-141329730	OK	2.57877	1.70435	-0.59746	0.0231945	yes	OK	2.65898	1.79441	-0.567363	0.000727011	yes	TRUE	TRUE	TRUE	TRUE	TRUE
AC141928.1	AC141928.1	chr4:3758747-3763390	OK	0.825737	0.595917	-0.470571	0.0235206	yes	OK	1.02234	0.535978	-0.931631	0.000727011	yes	TRUE	TRUE	FALSE	TRUE	TRUE
AC226119.5	AC226119.4,AC226119.5,FAM86EP	chr4:3915182-3955466	OK	3.73349	6.11166	0.711041	0.0238228	yes	OK	4.16153	7.49958	0.849695	0.000727011	yes	TRUE	TRUE	TRUE	TRUE	TRUE
MIR210HG	MIR210,MIR210HG	chr11:565497-568457	OK	1.88269	4.43122	1.23491	0.0287409	yes	OK	1.681	5.19806	1.62865	0.000727011	yes	TRUE	TRUE	TRUE	TRUE	TRUE
RP11-347E10.1	RP11-347E10.1	chr11:110354941-110407667	OK	10.0773	13.9656	0.470765	0.035165	yes	OK	10.416	18.2942	0.812579	0.000727011	yes	TRUE	TRUE	TRUE	TRUE	TRUE
OSER1-AS1	OSER1-AS1	chr20:44210959-44226338	OK	2.78487	2.02533	-0.459452	0.0376555	yes	OK	3.42398	0.954639	-1.84265	0.000727011	yes	TRUE	TRUE	TRUE	TRUE	TRUE
RP11-150O12.3	RP11-150O12.3	chr8:37569477-37599878	OK	1.33478	0.853432	-0.645258	0.0487018	yes	OK	1.45395	0.726703	-1.00054	0.000727011	yes	TRUE	TRUE	TRUE	TRUE	TRUE
RP11-1055B8.4	RP11-1055B8.4	chr17:81376000-81394071	OK	5.17458	3.62243	-0.514482	0.00247301	yes	OK	6.17381	4.31592	-0.516493	0.00135365	yes	TRUE	TRUE	TRUE	TRUE	TRUE
RP11-649E7.5	RP11-649E7.5	chr14:49620794-49623481	OK	19.1029	26.6785	0.481881	0.000727011	yes	OK	20.1086	26.9068	0.420158	0.00192961	yes	TRUE	TRUE	TRUE	TRUE	TRUE
LINC00494	LINC00494	chr20:48359949-48370629	OK	3.23875	1.99702	-0.69759	0.00135365	yes	OK	3.57653	2.32542	-0.621069	0.00349045	yes	TRUE	TRUE	TRUE	TRUE	TRUE
RP11-80A15.1	RP11-80A15.1	chr14:24442969-24508688	OK	1.62694	1.03022	-0.659215	0.00627177	yes	OK	1.75227	1.12453	-0.639904	0.0058342	yes	TRUE	TRUE	TRUE	TRUE	TRUE
SNHG12	SNHG12,SNORA16A,SNORA44,SNORA61,SNORD99	chr1:28553007-28582983	OK	8.95326	14.0621	0.651327	0.0166004	yes	OK	8.23451	13.4739	0.710411	0.0058342	yes	TRUE	TRUE	TRUE	TRUE	TRUE
ASB16-AS1	ASB16-AS1	chr17:44170446-44186863	OK	5.47806	3.68034	-0.573828	0.0293338	yes	OK	6.33722	4.25323	-0.575291	0.0058342	yes	TRUE	TRUE	TRUE	TRUE	TRUE
CTC-351M12.1	CTC-351M12.1	chr5:69186358-69189452	OK	2.09859	1.26112	-0.734719	0.000727011	yes	OK	2.29935	1.68304	-0.450157	0.00670276	yes	TRUE	TRUE	TRUE	TRUE	TRUE
RP11-217B1.2	RP11-217B1.2	chr15:89335052-89336161	OK	1.34479	2.73926	1.0264	0.000727011	yes	OK	1.73096	2.73048	0.657583	0.00670276	yes	TRUE	TRUE	TRUE	TRUE	TRUE
RP11-61K9.3	RP11-61K9.3	chr13:19863857-19865048	OK	13.2094	9.31606	-0.503772	0.000727011	yes	OK	15.2973	11.6065	-0.398354	0.00920037	yes	TRUE	TRUE	TRUE	TRUE	TRUE
MIR17HG	MIR17,MIR17HG,MIR18A,MIR19A,MIR19B1,MIR20A,MIR92A1	chr13:91347699-91361179	OK	1.83768	4.42595	1.2681	0.00712569	yes	OK	1.7078	4.12501	1.27226	0.00999939	yes	TRUE	TRUE	TRUE	TRUE	TRUE
RPL23AP53	RPL23AP53	chr19:248684-251571	OK	1.31965	1.88437	0.513925	0.00838227	yes	OK	1.11488	1.61312	0.532969	0.0103929	yes	TRUE	TRUE	TRUE	TRUE	TRUE
RAD51-AS1	RAD51-AS1	chr15:40686723-40732339	OK	4.25458	2.3808	-0.837574	0.026347	yes	OK	5.30437	2.82277	-0.910072	0.0107826	yes	TRUE	TRUE	TRUE	TRUE	TRUE
FLJ46284	FLJ46284	chr8:92699741-92879502	OK	1.31477	0.511564	-1.36182	0.000727011	yes	OK	1.29077	0.813587	-0.665865	0.0134007	yes	TRUE	TRUE	TRUE	TRUE	TRUE
RP11-1100L3.7	RP11-1100L3.7	chr12:52069245-52108261	OK	27.5876	48.7936	0.822674	0.000727011	yes	OK	28.6473	43.4246	0.600116	0.0148385	yes	TRUE	TRUE	TRUE	TRUE	TRUE
RP11-156E6.1	RP11-156E6.1	chr17:41848517-41851447	OK	7.90541	9.82844	0.314121	0.042053	yes	OK	8.0349	10.2491	0.351148	0.0179726	yes	TRUE	TRUE	TRUE	TRUE	TRUE
LINC01125	LINC01125	chr2:97664216-97703064	OK	4.65558	3.38125	-0.461403	0.0287409	yes	OK	4.37109	2.94969	-0.567428	0.0186451	yes	TRUE	TRUE	TRUE	TRUE	TRUE
AC093323.3	AC093323.3	chr4:6670724-6684337	OK	17.4367	14.1104	-0.305366	0.0456324	yes	OK	19.1093	15.1391	-0.335987	0.0203083	yes	TRUE	TRUE	TRUE	TRUE	TRUE
RP1-102K2.8	RP1-102K2.8	chr22:30239193-30254810	OK	0.341406	1.67208	2.29208	0.000727011	yes	OK	0.271675	0.911686	1.74665	0.0281467	yes	TRUE	TRUE	TRUE	FALSE	TRUE
RP4-784A16.4	RP4-784A16.4	chr1:53226891-53328070	OK	0.777056	2.79287	1.84566	0.00135365	yes	OK	0.393819	1.14917	1.54498	0.028448	yes	TRUE	TRUE	TRUE	TRUE	TRUE
LL09NC01-139C3.1	LL09NC01-139C3.1	chr9:134164810-134172132	OK	1.83009	1.10366	-0.729619	0.0141211	yes	OK	2.25095	1.4782	-0.606695	0.0365825	yes	TRUE	TRUE	TRUE	TRUE	TRUE
RP11-505K9.1	RP11-505K9.1	chr16:84117050-84117571	OK	15.4389	11.6631	-0.404629	0.0231945	yes	OK	17.0109	13.3296	-0.351824	0.0481758	yes	TRUE	TRUE	TRUE	TRUE	TRUE
MIR4435-1HG	MIR4435-1HG	chr2:111195962-111510990	OK	13.2941	17.7323	0.415595	0.0744085	no	OK	14.1014	22.6093	0.681076	0.000727011	yes	TRUE	FALSE	TRUE	TRUE	TRUE
AC011558.5	AC011558.5	chr19:1026580-1039068	OK	5.74281	11.5806	1.01188	0.0831742	no	OK	6.5111	21.0884	1.69548	0.000727011	yes	TRUE	FALSE	TRUE	TRUE	TRUE
CTD-2547L24.4	CTD-2547L24.4	chr14:91232025-91264722	OK	1.7574	0.985165	-0.835001	0.0881738	no	OK	1.80797	0.58975	-1.6162	0.000727011	yes	TRUE	FALSE	TRUE	TRUE	TRUE
AP001505.10	AP001505.10	chr21:44978783-44982293	OK	2.36309	4.21091	0.833457	0.0899768	no	OK	1.89063	5.58433	1.56252	0.000727011	yes	TRUE	FALSE	TRUE	TRUE	TRUE
SNHG17 SNORA71B SNORA71B	SNHG17,SNORA71,SNORA71B,SNORA71C	chr20:38420587-38435363	OK	7.28948	18.4226	1.33759	0.0899768	no	OK	6.92073	16.8702	1.28548	0.000727011	yes	TRUE	FALSE	TRUE	TRUE	TRUE
HAR1B	HAR1B	chr20:63095492-63104386	OK	5.34612	4.16163	-0.361344	0.117206	no	OK	7.05902	4.05482	-0.799831	0.000727011	yes	TRUE	FALSE	TRUE	TRUE	TRUE
TMCC1-AS1	TMCC1-AS1	chr3:129893870-129918575	OK	1.53517	0.842251	-0.86608	0.118939	no	OK	1.72433	0.536471	-1.68446	0.000727011	yes	TRUE	FALSE	TRUE	TRUE	TRUE
LINC00910	LINC00910,U2	chr17:43369844-43389468	OK	1.73338	1.17165	-0.565045	0.132683	no	OK	1.91256	0.785559	-1.28371	0.000727011	yes	TRUE	FALSE	TRUE	TRUE	TRUE
CTC-526N19.1	CTC-526N19.1	chr19:33903334-33910130	OK	1.18746	1.56372	0.397111	0.134449	no	OK	1.27524	2.20433	0.789572	0.000727011	yes	TRUE	FALSE	TRUE	TRUE	TRUE
RP11-296I10.3	RP11-296I10.3	chr16:70113625-70187361	OK	3.56405	2.36417	-0.592183	0.136678	no	OK	6.97423	4.51431	-0.627529	0.000727011	yes	TRUE	FALSE	TRUE	TRUE	TRUE
RP11-145E17.2	RP11-145E17.2	chr9:134293930-134295514	OK	2.00046	1.40955	-0.505094	0.140628	no	OK	2.89642	1.34705	-1.10447	0.000727011	yes	TRUE	FALSE	TRUE	TRUE	TRUE
MAFG-AS1 RP11-498C9.13	MAFG-AS1,RP11-498C9.13	chr17:81927828-81947601	OK	15.1992	24.8716	0.710501	0.151904	no	OK	15.4501	36.5094	1.24065	0.000727011	yes	TRUE	FALSE	TRUE	TRUE	TRUE
CTD-2517M22.14	CTD-2517M22.14	chr8:144477968-144507174	OK	15.6622	19.827	0.340179	0.158685	no	OK	15.5378	24.0453	0.62997	0.000727011	yes	TRUE	FALSE	TRUE	TRUE	TRUE
RP11-353N14.2	RP11-353N14.2	chr17:79811359-79832849	OK	2.19803	1.77004	-0.31243	0.163836	no	OK	2.22039	1.46629	-0.598638	0.000727011	yes	TRUE	FALSE	TRUE	TRUE	TRUE
RP11-161H23.5	RP11-161H23.5	chr12:49184795-49274603	OK	152.138	204.854	0.429212	0.183425	no	OK	126.041	241.886	0.940429	0.000727011	yes	TRUE	FALSE	TRUE	TRUE	TRUE
RP11-166P13.3	RP11-166P13.3	chr17:57071424-57085026	OK	7.97851	6.61851	-0.269613	0.215597	no	OK	8.85094	4.97639	-0.830731	0.000727011	yes	TRUE	FALSE	TRUE	TRUE	TRUE
RP11-319G6.1	RP11-319G6.1	chr3:139389766-139678017	OK	8.41581	6.7173	-0.32522	0.290838	no	OK	9.02586	5.26774	-0.776881	0.000727011	yes	TRUE	FALSE	TRUE	TRUE	TRUE
SHANK3	SHANK3	chr22:50674414-50733298	OK	0.578352	0.677754	0.228815	0.321255	no	OK	0.677763	1.16439	0.78072	0.000727011	yes	TRUE	FALSE	FALSE	TRUE	TRUE
RP11-109P14.9	RP11-109P14.9	chr1:37789662-37801137	OK	8.87844	11.9259	0.425724	0.33778	no	OK	18.2522	31.1442	0.770894	0.000727011	yes	TRUE	FALSE	TRUE	TRUE	TRUE
DLGAP1-AS1 DLGAP1-AS2	DLGAP1-AS1,DLGAP1-AS2	chr18:3496031-4455335	OK	7.38052	5.55982	-0.408684	0.394414	no	OK	6.30679	3.07874	-1.03456	0.000727011	yes	TRUE	FALSE	TRUE	TRUE	TRUE
ALG1L9P	ALG1L9P,ZNF705E	chr11:71787509-71821548	OK	1.30266	1.83665	0.495614	0.409613	no	OK	2.09381	3.83652	0.873672	0.000727011	yes	TRUE	FALSE	TRUE	TRUE	TRUE
DSCAM-AS1	DSCAM-AS1	chr21:40010998-40847139	OK	629.18	550.934	-0.191592	0.413234	no	OK	673.99	432.623	-0.639617	0.000727011	yes	TRUE	FALSE	TRUE	TRUE	TRUE
RP11-1017G21.5	RP11-1017G21.5	chr14:101948296-101951528	OK	3.15881	2.76435	-0.19244	0.494772	no	OK	4.31767	2.65455	-0.701788	0.000727011	yes	TRUE	FALSE	TRUE	TRUE	TRUE
EPB41L4A-AS1	EPB41L4A-AS1	chr5:112142440-112420978	OK	23.6001	20.0265	-0.236884	0.616087	no	OK	27.9056	11.2954	-1.30482	0.000727011	yes	TRUE	FALSE	TRUE	TRUE	TRUE
FAM222A-AS1	FAM222A-AS1	chr12:109713849-109779268	OK	0.369795	0.49089	0.408675	0.631873	no	OK	1.82948	3.17805	0.796704	0.000727011	yes	TRUE	FALSE	FALSE	TRUE	TRUE
LINC00641	LINC00641	chr14:21200078-21206900	OK	3.02955	3.31192	0.128564	0.687904	no	OK	2.42421	3.79755	0.647557	0.000727011	yes	TRUE	FALSE	TRUE	TRUE	TRUE
RP11-4K16.2	RP11-4K16.2	chr8:119165033-119246860	OK	5.65698	9.16459	0.696038	0.80611	no	OK	87.9534	131.257	0.577581	0.000727011	yes	TRUE	FALSE	TRUE	TRUE	TRUE
XXbac-B444P24.14	XXbac-B444P24.14	chr22:20320141-20324442	OK	1.54943	1.34026	-0.209225	0.829058	no	OK	2.1376	0.941078	-1.18361	0.000727011	yes	TRUE	FALSE	TRUE	TRUE	TRUE
RP11-650L12.2	RP11-650L12.2	chr15:78565494-78621295	OK	3.27901	3.43268	0.0660739	0.937129	no	OK	2.6125	4.8708	0.898729	0.000727011	yes	TRUE	FALSE	TRUE	TRUE	TRUE
HAR1A	HAR1A	chr20:63095492-63104386	OK	36.1882	33.4856	-0.11198	0.97462	no	OK	17.4487	0.664827	-4.71399	0.000727011	yes	TRUE	FALSE	TRUE	TRUE	TRUE
TSTD3	TSTD3,Y_RNA	chr6:99432378-99531918	OK	2.71206	2.73665	0.0130216	0.9889	no	OK	2.89502	149.551	5.69092	0.000727011	yes	TRUE	FALSE	TRUE	TRUE	TRUE
PCGEM1	PCGEM1	chr2:192749840-192777616	OK	0.526192	0.52637	0.000487785	0.99956	no	OK	0.715083	3.47805	2.2821	0.000727011	yes	TRUE	FALSE	FALSE	TRUE	TRUE
AC006277.2	AC006277.2	chr19:2900897-2926807	NOTEST	0.159807	0.127763	-0.322856	1	no	OK	1.5637	2.80383	0.84243	0.000727011	yes	TRUE	FALSE	FALSE	TRUE	TRUE
RP11-286E11.1	RP11-286E11.1	chr4:107824562-107978799	NOTEST	0.230364	0.371066	0.687757	1	no	OK	1.17023	1.85888	0.667635	0.000727011	yes	TRUE	FALSE	FALSE	TRUE	TRUE
RP11-384K6.6	RP11-384K6.6	chr4:118591727-118634759	NOTEST	0.237639	0.175393	-0.438178	1	no	OK	1.42226	0.878348	-0.695316	0.000727011	yes	TRUE	FALSE	FALSE	TRUE	TRUE
RP11-485G4.2	RP11-485G4.2	chr3:142157526-142161978	OK	2.56345	2.912	0.183926	0.361108	no	OK	2.26661	3.14417	0.472146	0.00135365	yes	TRUE	FALSE	TRUE	TRUE	TRUE
AC007405.4	AC007405.4	chr2:170723085-170770768	NOTEST	0.121948	0.1767	0.535029	1	no	OK	0.170802	3.62539	4.40773	0.00135365	yes	TRUE	FALSE	FALSE	TRUE	TRUE
NOP14-AS1	NOP14-AS1	chr4:2934898-2963385	OK	7.56013	10.3813	0.457509	0.0970522	no	OK	7.27716	12.3373	0.761579	0.00192961	yes	TRUE	FALSE	TRUE	TRUE	TRUE
SNHG9	SNHG9	chr16:1964958-1965509	OK	19.7139	21.5262	0.126882	0.78709	no	OK	16.0453	26.9869	0.75011	0.00192961	yes	TRUE	FALSE	TRUE	TRUE	TRUE
AC144831.3	AC144831.3	chr17:83098376-83098987	OK	4.90297	4.83704	-0.0195298	0.976539	no	OK	5.46819	3.18915	-0.777892	0.00192961	yes	TRUE	FALSE	TRUE	TRUE	TRUE
RP13-270P17.1	RP13-270P17.1	chr18:3247480-3278284	OK	1.1908	1.46493	0.298903	0.951015	no	OK	58.9561	135.285	1.19829	0.00247301	yes	TRUE	FALSE	TRUE	TRUE	TRUE
RP11-147C23.1	RP11-147C23.1	chr1:95937900-96038784	OK	1.61365	0.85525	-0.915906	0.12542	no	OK	1.07535	0.52749	-1.02759	0.00298987	yes	TRUE	FALSE	TRUE	TRUE	TRUE
CTD-2523D13.2	CTD-2523D13.2	chr11:119729542-119746719	OK	0.96279	1.05668	0.13425	0.869844	no	OK	0.686296	1.42269	1.05172	0.00298987	yes	TRUE	FALSE	TRUE	TRUE	TRUE
RP11-159D12.6	RP11-159D12.6	chr17:57989037-58008187	OK	54.7849	77.7973	0.505941	0.12736	no	OK	56.8304	102.078	0.844932	0.00349045	yes	TRUE	FALSE	TRUE	TRUE	TRUE
RP11-218M22.1	RP11-218M22.1	chr12:564295-663779	OK	1.71951	1.40464	-0.291801	0.276215	no	OK	2.37035	1.545	-0.617492	0.00349045	yes	TRUE	FALSE	TRUE	TRUE	TRUE
CTD-3064M3.4	CTD-3064M3.4	chr8:141389938-141432454	NOTEST	0	0	0	1	no	OK	0.791786	1.55974	0.978125	0.00349045	yes	TRUE	FALSE	FALSE	TRUE	TRUE
C21orf119	C21orf119	chr21:32393129-32393960	OK	9.69698	8.16386	-0.248283	0.196586	no	OK	10.6412	7.72116	-0.462777	0.0039931	yes	TRUE	FALSE	TRUE	TRUE	TRUE
U73166.2	U73166.2	chr3:50260302-50263358	OK	3.53491	3.75856	0.0885097	0.904785	no	OK	3.76944	2.43027	-0.633234	0.0039931	yes	TRUE	FALSE	TRUE	TRUE	TRUE
LINC00152	LINC00152	chr2:87455367-87606805	OK	8.37736	10.8388	0.371639	0.115105	no	OK	7.79731	11.3432	0.540782	0.00539218	yes	TRUE	FALSE	TRUE	TRUE	TRUE
RP11-244F12.2	RP11-244F12.2	chr15:63042631-63071915	OK	18.9247	37.6689	0.993105	0.142539	no	OK	20.844	53.2146	1.35219	0.00539218	yes	TRUE	FALSE	TRUE	TRUE	TRUE
RP11-865I6.2	RP11-865I6.2	chr8:68846263-68853158	OK	6.28743	6.5167	0.0516695	0.955265	no	OK	7.13849	4.35797	-0.711961	0.00539218	yes	TRUE	FALSE	TRUE	TRUE	TRUE
LINC00461	LINC00461,MIR9-2	chr5:88507545-89466398	OK	1.46723	0.857993	-0.774061	0.134125	no	OK	1.78734	0.802304	-1.1556	0.0058342	yes	TRUE	FALSE	TRUE	TRUE	TRUE
RP11-245D16.4	RP11-245D16.4	chr13:52454774-52455331	OK	2.81868	3.64815	0.372145	0.322828	no	OK	2.77231	0.833628	-1.73361	0.00627177	yes	TRUE	FALSE	TRUE	TRUE	TRUE
RP11-319G6.3	ACTG1P1,RP11-319G6.3	chr3:139389766-139678017	OK	0.992352	0.536315	-0.887772	0.0754955	no	OK	1.02103	0.305384	-1.74133	0.00712569	yes	TRUE	FALSE	FALSE	TRUE	TRUE
RP11-265N6.2	RP11-265N6.2	chr15:42548809-42569994	OK	3.6482	4.36468	0.258693	0.874271	no	OK	4.6387	8.23144	0.827423	0.00712569	yes	TRUE	FALSE	TRUE	TRUE	TRUE
RP11-79P5.9	RP11-79P5.9	chr5:73497549-73498293	OK	1.39009	1.33941	-0.0535791	0.969552	no	OK	2.34123	1.10867	-1.07844	0.00755046	yes	TRUE	FALSE	TRUE	TRUE	TRUE
RP11-927P21.1	RP11-927P21.1,RP11-927P21.9	chr17:64854311-64926233	OK	3.01798	1.58841	-0.925995	0.317745	no	OK	2.6785	1.04352	-1.35998	0.00797661	yes	TRUE	FALSE	TRUE	TRUE	TRUE
RP11-1017G21.6	RP11-1017G21.6	chr14:101951592-101954116	OK	1.18614	0.640467	-0.889077	0.099828	no	OK	0.96254	0.378924	-1.34494	0.00838227	yes	TRUE	FALSE	TRUE	FALSE	TRUE
RP11-394B2.1	RP11-394B2.1	chr16:70661203-70686066	OK	10.9587	13.9675	0.349999	0.0774715	no	OK	13.7899	18.9116	0.455655	0.00879807	yes	TRUE	FALSE	TRUE	TRUE	TRUE
GS1-124K5.3 LINC00174	GS1-124K5.2,GS1-124K5.3,GS1-124K5.6,GS1-124K5.7,GS1-124K5.8,LINC00174	chr7:66205198-66493569	OK	10.4477	7.92796	-0.398167	0.266704	no	OK	9.52793	5.61487	-0.762911	0.00879807	yes	TRUE	FALSE	TRUE	TRUE	TRUE
RP11-229P13.23	RP11-229P13.23	chr9:137057662-137070588	OK	66.9854	88.5566	0.402752	0.275172	no	OK	66.9419	110.382	0.721521	0.00879807	yes	TRUE	FALSE	TRUE	TRUE	TRUE
RP11-1079K10.4	RP11-1079K10.4	chr17:49370739-49476988	OK	60.5508	73.1611	0.272932	0.42987	no	OK	59.3054	92.9296	0.647975	0.00959961	yes	TRUE	FALSE	TRUE	TRUE	TRUE
CTB-33O18.1 CTB-33O18.2	CTB-33O18.1,CTB-33O18.2	chr5:173555388-173576665	OK	3.57633	2.58931	-0.465915	0.337066	no	OK	4.02735	1.78748	-1.17191	0.0123094	yes	TRUE	FALSE	TRUE	TRUE	TRUE
CTD-2134A5.4	CTD-2134A5.4	chr14:103847720-103880132	OK	0.548448	0.654719	0.255521	0.835912	no	OK	1.01227	0.384916	-1.39498	0.0126987	yes	TRUE	FALSE	FALSE	TRUE	TRUE
RP11-44I10.3	RP11-44I10.3	chr16:48538530-48620148	OK	0.546231	0.596394	0.126753	0.954726	no	OK	6.90145	9.85729	0.514292	0.0137592	yes	TRUE	FALSE	FALSE	TRUE	TRUE
TOLLIP-AS1	TOLLIP-AS1	chr11:1309768-1310707	OK	2.08481	1.41333	-0.560823	0.0910068	no	OK	2.26636	1.35835	-0.738527	0.0141211	yes	TRUE	FALSE	TRUE	TRUE	TRUE
RP11-1038A11.1	RP11-1038A11.1	chr12:5384890-5410132	OK	1.13071	0.818346	-0.466446	0.436769	no	OK	0.92901	0.464383	-1.00038	0.0144778	yes	TRUE	FALSE	TRUE	FALSE	TRUE
RP11-77P16.4	RP11-77P16.4	chr3:130081830-130121346	OK	2.2749	1.23648	-0.87956	0.255162	no	OK	2.20769	0.703961	-1.64897	0.0151986	yes	TRUE	FALSE	TRUE	TRUE	TRUE
RP11-356J5.12	RP11-356J5.12	chr11:112270748-112362534	OK	1.11924	0.850845	-0.395546	0.485592	no	OK	1.62404	0.754245	-1.10648	0.0155594	yes	TRUE	FALSE	TRUE	TRUE	TRUE
MLK7-AS1	MLK7-AS1	chr2:173075434-173282036	OK	0.193931	0.497785	1.35998	0.34649	no	OK	0.759913	1.60382	1.07761	0.0159146	yes	TRUE	FALSE	FALSE	TRUE	TRUE
RP11-141M1.3	RP11-141M1.3	chr13:33355205-33677256	OK	5.68856	3.74037	-0.604883	0.0928024	no	OK	4.93299	3.04881	-0.694218	0.0166004	yes	TRUE	FALSE	TRUE	TRUE	TRUE
ENTPD3-AS1	ENTPD3-AS1	chr3:40313801-40453329	OK	4.32601	4.04529	-0.0967932	0.848213	no	OK	4.11394	2.71996	-0.596937	0.0166004	yes	TRUE	FALSE	TRUE	TRUE	TRUE
RP11-203M5.8	RP11-203M5.8	chr14:20468953-20477094	OK	3.9781	10.851	1.44768	0.0706525	no	OK	5.35046	12.2236	1.19194	0.0169532	yes	TRUE	FALSE	TRUE	TRUE	TRUE
LINC00998	LINC00998	chr7:113100662-113146330	OK	9.42762	10.425	0.145084	0.556042	no	OK	8.23686	10.8074	0.391859	0.0169532	yes	TRUE	FALSE	TRUE	TRUE	TRUE
H1FX-AS1	H1FX-AS1	chr3:129314770-129326225	OK	7.82776	4.30653	-0.862075	0.288762	no	OK	10.6975	5.35106	-0.999384	0.0172985	yes	TRUE	FALSE	TRUE	TRUE	TRUE
RP11-809N8.2	RP11-809N8.2	chr11:73376263-73397620	OK	1.63491	4.76795	1.54416	0.0506947	no	OK	2.01619	5.84787	1.53628	0.0189666	yes	TRUE	FALSE	TRUE	TRUE	TRUE
SEMA3B-AS1	SEMA3B-AS1	chr3:50266640-50267371	OK	4.99429	7.08167	0.503808	0.16567	no	OK	4.68917	7.77282	0.729105	0.0219057	yes	TRUE	FALSE	TRUE	TRUE	TRUE
BMS1P20	BMS1P20,IGLV1-51,IGLV5-52,LL22NC03-80A10.6	chr22:22297899-22325340	OK	5.83038	7.05275	0.274596	0.264586	no	OK	6.03218	8.19022	0.441222	0.0238228	yes	TRUE	FALSE	TRUE	TRUE	TRUE
RUSC1-AS1	RUSC1-AS1	chr1:155308747-155331114	OK	13.128	20.8556	0.667786	0.124729	no	OK	17.3627	34.494	0.990356	0.0241331	yes	TRUE	FALSE	TRUE	TRUE	TRUE
RP11-266L9.5	RP11-266L9.5,SCML2P2	chr16:25066915-25078331	OK	2.46088	1.68453	-0.546822	0.200683	no	OK	2.25157	1.34763	-0.740507	0.0244534	yes	TRUE	FALSE	TRUE	TRUE	TRUE
CTD-2256P15.4	CTD-2256P15.4	chr5:10218658-10267146	OK	12.2066	18.4723	0.597704	0.237498	no	OK	12.7544	24.8496	0.962227	0.0253941	yes	TRUE	FALSE	TRUE	TRUE	TRUE
AC142472.6	AC142472.6	chr17:45144517-45148470	OK	1.79273	1.43719	-0.318916	0.188061	no	OK	2.60511	1.7631	-0.563232	0.0275707	yes	TRUE	FALSE	TRUE	TRUE	TRUE
RP11-195F19.9	RP11-195F19.9	chr9:34638132-34682601	OK	2.26371	1.96775	-0.20214	0.83678	no	OK	3.1364	1.60982	-0.962208	0.0275707	yes	TRUE	FALSE	TRUE	TRUE	TRUE
RP11-1100L3.8	RP11-1100L3.8	chr12:52022831-52059507	OK	3.33047	5.68492	0.771415	0.145605	no	OK	3.00209	6.36644	1.08452	0.0287409	yes	TRUE	FALSE	TRUE	TRUE	TRUE
RP11-95P2.1	RP11-95P2.1	chr16:4244734-4253918	OK	3.28111	2.50203	-0.391089	0.0551398	no	OK	3.7613	2.73436	-0.460031	0.0293338	yes	TRUE	FALSE	TRUE	TRUE	TRUE
RP4-535B20.1	MIR101-1,MIR3671,RP4-535B20.1	chr1:65054548-65067737	OK	1.54071	0.379536	-2.02129	0.0752613	no	OK	1.75539	0.303945	-2.52991	0.0305526	yes	TRUE	FALSE	TRUE	TRUE	TRUE
RP11-459E5.1	RP11-459E5.1	chr8:22687658-23083619	OK	1.16011	1.61107	0.473757	0.151284	no	OK	1.52388	2.2154	0.539824	0.0311299	yes	TRUE	FALSE	TRUE	TRUE	TRUE
DUXAP8	DUXAP8	chr22:15784958-15830105	OK	15.8465	15.3123	-0.0494715	0.953836	no	OK	3.75395	2.79148	-0.427376	0.0319922	yes	TRUE	FALSE	TRUE	TRUE	TRUE
AF131216.5	AF131216.5	chr8:11339636-11474721	OK	2.0274	1.37498	-0.560215	0.168825	no	OK	2.24921	1.4215	-0.662011	0.0328756	yes	TRUE	FALSE	TRUE	TRUE	TRUE
AC129778.2	AC129778.2	chr9:40497849-40566779	NOTEST	0	0	0	1	no	OK	59.6229	47.5425	-0.326647	0.0365825	yes	TRUE	FALSE	FALSE	TRUE	TRUE
RP6-65G23.3	RP6-65G23.3	chr14:70809739-70816244	OK	2.83237	3.73455	0.398923	0.391238	no	OK	3.52036	5.61465	0.673474	0.0371316	yes	TRUE	FALSE	TRUE	TRUE	TRUE
CTC-444N24.7	CTC-444N24.7	chr19:57267219-57294469	OK	7.7891	11.496	0.561598	0.146128	no	OK	6.60192	10.7387	0.701862	0.0373808	yes	TRUE	FALSE	TRUE	TRUE	TRUE
CTC-444N24.11	CTC-444N24.11	chr19:57304304-57308562	OK	3.94427	4.22783	0.100158	0.71821	no	OK	3.34346	4.24035	0.34284	0.0379291	yes	TRUE	FALSE	TRUE	TRUE	TRUE
LOXL1-AS1	LOXL1-AS1	chr15:73908070-73952137	OK	12.344	17.7307	0.522446	0.182436	no	OK	14.5389	25.4953	0.81031	0.0381995	yes	TRUE	FALSE	TRUE	TRUE	TRUE
AC007620.3	AC007620.3	chr3:179396088-179451590	OK	1.78469	1.97185	0.143874	0.896184	no	OK	1.40625	2.51395	0.838102	0.0384605	yes	TRUE	FALSE	TRUE	TRUE	TRUE
LINC01508	LINC01508	chr9:90300900-90433531	OK	1.24529	0.796753	-0.644275	0.0785526	no	OK	1.36801	0.826947	-0.726217	0.0387435	yes	TRUE	FALSE	TRUE	TRUE	TRUE
RP11-83N9.5	RP11-83N9.5	chr9:136103224-136111052	OK	2.12936	1.29611	-0.716234	0.10197	no	OK	2.14006	1.36698	-0.646658	0.0392939	yes	TRUE	FALSE	TRUE	TRUE	TRUE
LINC00339	LINC00339	chr1:22025187-22031261	OK	5.705	4.61921	-0.304581	0.177909	no	OK	6.63526	5.13301	-0.370349	0.0409636	yes	TRUE	FALSE	TRUE	TRUE	TRUE
TERC	TERC	chr3:169764519-169765060	OK	751.962	708.652	-0.0855809	0.717468	no	OK	883.586	729.261	-0.276936	0.0445723	yes	TRUE	FALSE	TRUE	TRUE	TRUE
AC005562.1	AC005562.1,LRRC37BP1,SMURF2P1	chr17:30573470-30672789	OK	2.44291	2.5078	0.0378225	0.962198	no	OK	2.41138	3.29818	0.451816	0.0453774	yes	TRUE	FALSE	TRUE	TRUE	TRUE
AC019349.5	AC019349.5	chr17:41500980-41506707	OK	1.17872	2.0164	0.774556	0.327194	no	OK	1.12389	2.68049	1.254	0.0461638	yes	TRUE	FALSE	TRUE	TRUE	TRUE
RNU12	RNU12	chr22:42615243-42615907	OK	2.51523	3.30809	0.395308	0.319316	no	OK	2.36789	3.78603	0.677085	0.0472031	yes	TRUE	FALSE	TRUE	TRUE	TRUE
CMB9-22P13.1	CMB9-22P13.1	chr11:65455251-65466720	OK	1.45271	1.82738	0.331028	0.341101	no	OK	2.05697	3.08675	0.585565	0.0481758	yes	TRUE	FALSE	TRUE	TRUE	TRUE
AP006621.5 AP006621.6 NS3BP	AP006621.5,AP006621.6,NS3BP	chr11:777577-790295	OK	3.38075	2.85505	-0.243827	0.728115	no	OK	4.34937	2.49029	-0.804493	0.0497156	yes	TRUE	FALSE	TRUE	TRUE	TRUE
LINC00592	LINC00592	chr12:52200733-52223804	OK	0.58838	1.82094	1.62986	0.0492051	yes	OK	0.660763	1.39248	1.07546	0.0541702	no	TRUE	FALSE	TRUE	TRUE	TRUE
RP11-264M12.2	RP11-264M12.2	chr16:77722491-77743000	OK	3.76413	2.2775	-0.724862	0.0162609	yes	OK	3.14131	2.0002	-0.651225	0.0548997	no	TRUE	FALSE	TRUE	TRUE	TRUE
RP11-54O7.17	RP11-54O7.17	chr1:994989-998755	OK	1.32667	1.93365	0.543519	0.0119393	yes	OK	1.31561	1.79793	0.450604	0.0563501	no	TRUE	FALSE	TRUE	TRUE	TRUE
CTD-2651B20.6	CTD-2651B20.6	chr15:45092649-45201175	OK	4.84976	20.9572	2.11146	0.00247301	yes	OK	8.88617	18.8358	1.08384	0.060595	no	TRUE	FALSE	TRUE	TRUE	TRUE
CTC-250I14.6	CTC-250I14.6	chr19:13150389-13156725	OK	34.3703	55.2192	0.68401	0.00539218	yes	OK	45.5078	62.8181	0.465069	0.0617411	no	TRUE	FALSE	TRUE	TRUE	TRUE
CTC-786C10.1	CTC-786C10.1	chr16:85171275-85185363	OK	0.616597	1.29318	1.06852	0.0189666	yes	OK	1.02973	1.69797	0.721551	0.0617411	no	TRUE	FALSE	TRUE	TRUE	TRUE
RP1-122P22.4	RP1-122P22.4	chr20:19756389-20002457	OK	1.36622	0.781388	-0.806081	0.000727011	yes	OK	1.35836	0.595605	-1.18944	0.0629451	no	TRUE	FALSE	TRUE	TRUE	TRUE
AC008440.5	AC008440.5	chr19:53852384-53876437	OK	4.9402	17.4162	1.81779	0.021582	yes	OK	7.67012	15.6831	1.03189	0.0690795	no	TRUE	FALSE	TRUE	TRUE	TRUE
RP11-796E2.4	RP11-796E2.4	chr12:91984975-92189660	OK	2.21405	1.06059	-1.06182	0.0281467	yes	OK	2.7666	1.53453	-0.850313	0.0695334	no	TRUE	FALSE	TRUE	TRUE	TRUE
RP1-151F17.2	RP1-151F17.2	chr6:16764345-16766883	OK	0.710992	1.079	0.601795	0.0354269	yes	OK	0.531981	0.795031	0.579637	0.0722211	no	TRUE	FALSE	TRUE	FALSE	TRUE
RP5-1085F17.3	RP5-1085F17.3	chr20:32856620-32858751	OK	1.05493	1.71847	0.703977	0.00879807	yes	OK	0.964756	1.37624	0.5125	0.0881738	no	TRUE	FALSE	TRUE	TRUE	TRUE
RP11-596C23.2	RP11-596C23.2	chr14:49863020-49865656	OK	1.26631	0.644003	-0.975495	0.00493262	yes	OK	1.34729	0.909883	-0.56631	0.0887562	no	TRUE	FALSE	TRUE	TRUE	TRUE
RP11-87H9.4	RP11-87H9.2,RP11-87H9.4	chr9:40990572-41217197	OK	5.90401	4.03302	-0.549834	0.0494582	yes	OK	4.84006	3.42658	-0.498256	0.119802	no	TRUE	FALSE	TRUE	TRUE	TRUE
RP11-469M7.1	RP11-469M7.1	chr2:200824062-200828679	OK	1.43227	2.19328	0.614787	0.00298987	yes	OK	1.48852	1.92596	0.371694	0.122319	no	TRUE	FALSE	TRUE	TRUE	TRUE
ZNF674-AS1	ZNF674-AS1	chrX:46545488-46549180	OK	1.55999	2.22307	0.511015	0.0179726	yes	OK	1.81142	2.34886	0.374838	0.122788	no	TRUE	FALSE	TRUE	TRUE	TRUE
CTD-3252C9.4	CTD-3252C9.4	chr19:13832614-13843546	OK	6.74545	10.2544	0.604262	0.000727011	yes	OK	7.42028	9.00627	0.279457	0.157341	no	TRUE	FALSE	TRUE	TRUE	TRUE
LINC01521	LINC01521	chr22:31346659-31351551	OK	6.5262	4.67222	-0.482135	0.00247301	yes	OK	7.1558	5.91633	-0.274412	0.170427	no	TRUE	FALSE	TRUE	TRUE	TRUE
SLC25A25-AS1	SLC25A25-AS1	chr9:128061232-128118693	OK	1.74729	3.00137	0.780506	0.0253941	yes	OK	1.69603	2.50798	0.564365	0.171165	no	TRUE	FALSE	TRUE	TRUE	TRUE
LINC00638	LINC00638	chr14:104816089-104823878	OK	1.95663	1.40049	-0.482437	0.00627177	yes	OK	2.0523	1.65689	-0.308767	0.175314	no	TRUE	FALSE	TRUE	TRUE	TRUE
RHPN1-AS1	RHPN1-AS1	chr8:143366630-143368548	OK	1.35057	0.656058	-1.04168	0.000727011	yes	OK	1.49683	1.1643	-0.362446	0.183135	no	TRUE	FALSE	TRUE	TRUE	TRUE
RP11-502I4.3	RP11-502I4.3	chr15:67541071-67542604	OK	2.03403	1.35949	-0.581273	0.0222259	yes	OK	2.15589	1.67341	-0.365495	0.194023	no	TRUE	FALSE	TRUE	TRUE	TRUE
LINC00342	LINC00342	chr2:95807057-95817045	OK	1.60883	1.04945	-0.616386	0.0123094	yes	OK	1.09957	0.839673	-0.389045	0.214253	no	TRUE	FALSE	TRUE	TRUE	TRUE
LINC00472 RP11-154D6.1 RP3-331H24.5	LINC00472,RP11-154D6.1,RP3-331H24.5	chr6:71221456-71420769	OK	0.233301	0.500292	1.10058	0.022548	yes	OK	4.79434	5.85148	0.287469	0.251592	no	TRUE	FALSE	FALSE	TRUE	TRUE
PAXIP1-AS1	PAXIP1-AS1	chr7:155003419-155006265	OK	4.23204	3.23182	-0.389007	0.0176254	yes	OK	4.32591	3.72784	-0.214661	0.29128	no	TRUE	FALSE	TRUE	TRUE	TRUE
ILF3-AS1	ILF3-AS1	chr19:10651861-10653844	OK	8.84896	7.11547	-0.314549	0.0409636	yes	OK	8.82905	7.74906	-0.188238	0.3072	no	TRUE	FALSE	TRUE	TRUE	TRUE
CKMT2-AS1	CKMT2-AS1	chr5:80947696-81301560	OK	3.7894	2.3039	-0.717889	0.0219057	yes	OK	2.28015	1.59948	-0.51153	0.321726	no	TRUE	FALSE	TRUE	TRUE	TRUE
CTD-3193O13.12	CTD-3193O13.12	chr19:7888504-7903701	OK	3.35243	4.32451	0.367331	0.0162609	yes	OK	3.50564	3.99533	0.188637	0.32482	no	TRUE	FALSE	TRUE	TRUE	TRUE
RP11-290L1.3	RP11-290L1.3	chr12:76025446-76033932	OK	26.9188	49.6304	0.882612	0.0186451	yes	OK	35.4933	45.9899	0.37377	0.333662	no	TRUE	FALSE	TRUE	TRUE	TRUE
RP5-963E22.6	RP5-963E22.6	chr20:63216386-63220243	OK	1.51669	0.932547	-0.701675	0.00493262	yes	OK	1.31574	1.10284	-0.254656	0.366401	no	TRUE	FALSE	TRUE	TRUE	TRUE
XXbac-BPGBPG55C20.2	XXbac-BPGBPG55C20.2	chr6:57908559-57913911	OK	1.07299	0.758229	-0.500937	0.00447541	yes	OK	0.454532	0.368585	-0.302385	0.366911	no	TRUE	FALSE	TRUE	FALSE	TRUE
LINC00938	LINC00938	chr12:45712794-45908040	OK	5.0123	2.93409	-0.772558	0.0179726	yes	OK	4.80028	3.64234	-0.398255	0.389196	no	TRUE	FALSE	TRUE	TRUE	TRUE
RP11-504P24.8	RP11-504P24.8	chr1:223951387-223953439	OK	1.54598	1.05558	-0.550477	0.028448	yes	OK	0.980804	0.789765	-0.312541	0.40412	no	TRUE	FALSE	TRUE	FALSE	TRUE
CTD-2649C14.2	CTD-2649C14.2	chr16:21950217-21951708	OK	1.10917	0.537409	-1.04539	0.00447541	yes	OK	0.871564	0.6896	-0.337846	0.453692	no	TRUE	FALSE	TRUE	FALSE	TRUE
LINC01002	AC098474.1,LINC01002	chr19:197954-246515	OK	25.4048	18.827	-0.432298	0.0151986	yes	OK	3.93696	4.73133	0.265163	0.461794	no	TRUE	FALSE	TRUE	TRUE	TRUE
SNHG25	SNORA76C,SNORD104	chr17:64145919-64263307	OK	48.0408	426.064	3.14874	0.000727011	yes	OK	66.8234	92.9818	0.476595	0.461923	no	TRUE	FALSE	TRUE	TRUE	TRUE
RP11-105N14.1	RP11-105N14.1	chr2:213152969-213153659	OK	2.52474	1.3339	-0.920489	0.0459081	yes	OK	2.24988	1.73676	-0.373445	0.524393	no	TRUE	FALSE	TRUE	TRUE	TRUE
RP11-454K7.1 RP11-454K7.3	RP11-454K7.1,RP11-454K7.3	chr14:45368652-45389286	OK	8.13452	4.97322	-0.709878	0.00192961	yes	OK	0.472624	0.347245	-0.444741	0.531719	no	TRUE	FALSE	TRUE	FALSE	TRUE
RP11-233E12.1	RP11-233E12.1	chr1:106815669-106878947	OK	1.69717	0.903568	-0.909431	0.0103929	yes	OK	1.16001	0.936	-0.309553	0.543438	no	TRUE	FALSE	TRUE	TRUE	TRUE
LINC01468	LINC01468	chr10:52443549-52470533	OK	20.8439	27.616	0.405876	0.0425538	yes	OK	23.4789	26.4052	0.169458	0.570104	no	TRUE	FALSE	TRUE	TRUE	TRUE
RP11-226L15.5	RP11-226L15.5	chr1:160024952-160026794	OK	1.213	1.82882	0.592328	0.028448	yes	OK	1.62608	1.8413	0.179329	0.620478	no	TRUE	FALSE	TRUE	TRUE	TRUE
VIPR1-AS1	VIPR1-AS1	chr3:42489298-42537573	OK	0.684453	1.43709	1.07013	0.0348722	yes	OK	0.740197	0.917142	0.309236	0.716213	no	TRUE	FALSE	TRUE	FALSE	TRUE
RP11-609N14.4	RP11-609N14.4	chr16:10326433-10484092	OK	3.81896	2.50092	-0.610719	0.0453774	yes	OK	2.85455	2.55575	-0.159517	0.793783	no	TRUE	FALSE	TRUE	TRUE	TRUE
AC008746.12	AC008746.12	chr19:54438664-54439544	OK	1.01405	0.422182	-1.26419	0.0360268	yes	OK	0.831556	0.96271	0.211288	0.794688	no	TRUE	FALSE	TRUE	FALSE	TRUE
PDCD4-AS1	PDCD4-AS1	chr10:110869246-110919274	OK	3.23337	1.60948	-1.00644	0.00135365	yes	OK	1.68761	1.2076	-0.482842	0.84766	no	TRUE	FALSE	TRUE	TRUE	TRUE
CAHM	CAHM	chr6:163412180-163413960	OK	1.14351	0.52175	-1.13204	0.0107826	yes	OK	0.895819	0.807377	-0.149965	0.905695	no	TRUE	FALSE	TRUE	FALSE	TRUE
RP4-784A16.1	RP4-784A16.1	chr1:53226891-53328070	OK	0.865599	2.90497	1.74675	0.000727011	yes	OK	0.410274	0.511769	0.318905	0.973429	no	TRUE	FALSE	TRUE	FALSE	TRUE
GS1-124K5.4	GS1-124K5.4	chr7:66493705-66495474	OK	1.47989	2.86657	0.953834	0.0272514	yes	OK	2.66206	2.73562	0.0393243	0.974008	no	TRUE	FALSE	TRUE	TRUE	TRUE
SCARNA2	SCARNA2	chr1:109099992-109105806	OK	2.4829	3.87619	0.642617	0.00627177	yes	OK	2.62657	2.58641	-0.0222292	0.975964	no	TRUE	FALSE	TRUE	TRUE	TRUE
AC091814.3	AC091814.3	chr12:9948136-10030606	OK	1.17924	0.635557	-0.891764	0.000727011	yes	NOTEST	0	0	0	1	no	TRUE	FALSE	TRUE	FALSE	TRUE
RP11-382B18.1	RP11-382B18.1	chr15:30344306-30348236	OK	7.95878	5.86663	-0.440015	0.000727011	yes	NOTEST	0.0232881	0.00498927	-2.22269	1	no	TRUE	FALSE	TRUE	FALSE	TRUE
SOX2-OT	SOX2-OT,SOX2OT_exon1,SOX2OT_exon3,SOX2OT_exon4	chr3:180983708-181836880	OK	0.238111	47.8146	7.64967	0.000727011	yes	NOTEST	0.189354	0.132831	-0.511491	1	no	TRUE	FALSE	TRUE	FALSE	TRUE
HOXA11-AS	HOXA11-AS,HOXA11-AS1_1,HOXA11-AS1_2,HOXA11-AS1_3,HOXA11-AS1_4,HOXA11-AS1_5,HOXA11-AS1_6	chr7:27181509-27207259	OK	0.294088	1.94314	2.72407	0.00192961	yes	NOTEST	0.112818	0.349001	1.62923	1	no	TRUE	FALSE	TRUE	FALSE	TRUE
RP4-800J21.3	RP4-800J21.3	chr20:57384159-57409333	OK	1.98374	3.07782	0.633683	0.0126987	yes	NOTEST	0.0724745	0.0551278	-0.394694	1	no	TRUE	FALSE	TRUE	FALSE	TRUE
RP11-624A21.1	RP11-624A21.1	chr15:32182550-32186475	OK	4.95305	3.87262	-0.355007	0.0130514	yes	NOTEST	0.0163852	0.0136797	-0.260355	1	no	TRUE	FALSE	TRUE	FALSE	TRUE
AC074183.4 SNHG7	AC074183.4,SNHG7	chr7:84939334-84940256	OK	6.21631	4.63825	-0.422479	0.0166004	yes	NOTEST	0.347742	0.278007	-0.322895	1	no	TRUE	FALSE	TRUE	FALSE	TRUE
CTC-575N7.1	CTC-575N7.1	chr5:129459558-130186634	OK	2.43511	1.71693	-0.50416	0.0348722	yes	NOTEST	0.403963	0.328748	-0.297243	1	no	TRUE	FALSE	TRUE	FALSE	TRUE
