## Supplemental Table 5. qPCR primers for "A negative feedback loop between Insulin-like Growth Factor signaling and the lncRNA SNHG7 tightly regulates transcript levels and proliferation"

### Sheet: Sheet1
	fwd	rev
SNHG7	GGGTGTTGGCATTCTTGTTATT	GATATGAAAAGGGAGGCGTGG
RPL19	ATGCCAGAGAAGGTCACATG	ACACATTCCCCTTCACCTTC
SNORA43	CTCTGCTGTGCCTGTGG	CCATAAACCATTCTCAGTGCC
SNORA17	CTAGAGGCGTTGCAGCTG	CTGAGCGTAGACATAGCCTC
SNHG15	GACGGTCTCAAAGTGGAAGAG	GGACAAAGACTGCTTGAACATG
LIF	ATACGCCACCCATGTCAC	CCACATAGCTTGTCCAGGTTG
EGR3	GCAGCAGCGACTCGGTAGTC	GGGCTTCTCGTTGGTCAGAC
IRS2	ACTTCTTGTCCCACCACTTG	TGACATCCTGGTGATAAAGCC
SOCS2	CAGTCACCAAGCCCCTTC	AAGGGATGGGGCTCTTTCT
STX1	CTTTTCTGGCTCTTGGTATTGG	TCCGTATACATTTTCTACCGCC
FHL2	AGTGCAGAAACTCACTGGTG	CTTGTACTCCATCTTGCGGG
DUSP5	ATATCCTGAGTGTTGCGTGG	AGGGAAGGATTTCAACTGGG
HMGCS1	TTCCCTTGCATCTGTTCTAGC	TTTTATCAAGAGCAGACCCCG
VEGFA	CGAGTACATCTTCAAGCCATCC	TGGTGAGGTTTGATCCGC
RASD1	CTACACGCCTACCATCGAG	ACCAGGATGAAAACGTCTCC
HBEGF	CCTATGACCACACAACCATCC	CATGCCCAACTTCACTTTCTC
AREG	GCTGTCGCTCTTGATACTCG	CTTCCCAGAGTAGGTGTCATTG
IGFBP2	ACATCCCCAACTGTGACAAG	ATCAGCTTCCCGGTGTTG
IGFBP3	CAGAGCACAGATACCCAGAAC	AGCACATTGAGGAACTTCAGG
